# Serum and Tear Autoantibodies from NOD and NOR Mice as Potential Diagnostic Indicators of Local and Systemic Inflammation in Sjögren’s Disease

**DOI:** 10.1101/2024.10.24.619993

**Authors:** Shruti Singh Kakan, Sara Abdelhamid, Yaping Ju, J Andrew MacKay, Maria C. Edman, Indu Raman, Chengsong Zhu, Prithvi Raj, Sarah F Hamm-Alvarez

## Abstract

**Background:** Sjögren’s Disease (SjD) is an autoimmune disease characterized by lymphocytic infiltration of salivary and lacrimal glands (LG). The LG produces the protein-rich aqueous component of tears, and SjD-associated autoimmune dacryoadenitis (AD) may thus alter tear autoantibody composition.

**Methods:** The presence of tertiary lymphoid structures (TLS) in LG from two murine models of SjD-associated AD, male NOD and male NOR mice, were evaluated using immunofluorescence. IgG and IgA reactivity in serum and tears from these models were probed in three studies against a panel of 80-120 autoantigens using autoantibody microarrays relative to serum and tears from healthy male BALB/c mice. Data were analyzed by R package Limma.

**Results:** Analysis of immunofluorescence in LG sections from both SjD models showed TLS. Only one autoantibody was significantly elevated in tears and serum in both SjD models across all studies. Three autoantibodies were significantly elevated in serum but not in tears in both SjD models across all studies. Conversely, six IgG and thirteen IgA autoantibodies (6 sharing the same autoantigen) were significantly elevated in tears but not serum in both SjD models.

**Conclusion:** NOD and NOR mice with SjD-associated AD have distinct autoantibody profiles in tears and serum. Tear IgA isotype autoantibodies showed a greater diversity than tear IgG autoantibodies. TLS observed in LG are a likely source of the tear autoantibodies.
