## Supplemental Data1 for "Serum and Tear Autoantibodies from NOD and NOR Mice as Potential Diagnostic Indicators of Local and Systemic Inflammation in Sjögren’s Disease"

### Sheet: Ab disease correlation
ID	Fullname	Diseases-associated
ACE2	Angiotensin converting enzyme 2	SLE, SSc, MCTD
Aggrecan	Aggrecan	RA, SLE, Ankylosing spondylitis, Sjögren's Syndrome
Albumin	Albumin	SLE, Insulin autoimmune syndrome, Type 1 diabetes, RA, Autoimmune bullous skin diseases					DISEASE ABBREVIATURES
Alpha Fodrin	Alpha Fodrin	Sjögren´s Syndrome, SLE					CHB: Congenital Heart Block
Amyloid Beta(1-40)	Amyloid Beta(1-40)	Alzheimer's Disease					IBD: Inflammatory Bowel Disease
Amyloid Beta(1-42)	Amyloid Beta(1-42)	Alzheimer's Disease					IIM: Idiopathic Inflammatory Myopathies
AQP4	Aquaporin-4	NMOSD, SLE					JIA: Juvenile Idiopathic Arthritis
BAFF	BAFF	SLE, SSc, RA, Sjögren's Syndrome, Type 1 diabetes					MCTD: Mixed Connective Tissue Disease
BCOADC-E2	BCOADC-E2	PBC					NMOSD: Neuromyelitis Optical Spectrum Disorder
Beta2-Glycoprotein 1	Beta2-Glycoprotein 1	SLE, antiphospholipid syndrome					PBC: Primary Biliary Cholangitis
BPI	Bactericidal Permeability Increasing Protein	IBD					RA: Rheumatoid Arthritis
Calprotectin/S100	Calprotectin/S100	IBD					SLE: Systemic Lupus Erythematosus
CD4	Cluster of differentiation 4	Autoimmune Thyroid Disease, Sarcoidosis, Autoimmune hemolytic anemia					SSc: Systemic Sclerosis
CD40	cluster of differentiation 40	SLE, SSc, IIM, RA, IBD
CENP-A	Centromeric protein A	SSc, SLE, RA
CENP-B	Centromeric protein B	SSc, SLE, RA
Collagen I	Collagen I	SLE, RA
Collagen II	Collagen II	SLE, RA
Collagen III	Collagen III	SLE, Antibody-mediated rejection post-solid transplant
Collagen IV	Collagen IV	SLE, Autoimmune vasculitis
Collagen V	Collagen V	SSc, Idiopathic Pulmonary Fibrosis
Complement C1q	Complement C1q	SLE, RA, hypocomplementemic urticarial vasculitis
Complement C3	Complement C3	SLE, Membranoproliferative glomerulonephritis
Complement C4	Complement C4	SLE, Membranoproliferative glomerulonephritis
Complement C5	Complement C5	C3 Glomerulopathy
Complement C6	Complement C6	SLE
Complement C7	Complement C7
Complement C8	Complement C8	SLE
Complement C9	Complement C9	Antiphospholipid syndrome
CRP	C-reactive protein	SLE, SSc, PBC, Toxic oil syndrome
Cytochrome C	Cytochrome C	SLE, MCTD
DFS70	Dense Fine Speckled, 70kDa	SLE, Sjögren's Syndrome, SSc, MCTD, Overlap syndrome, Autoimmune Vasculitis
dsDNA	Double strand DNA	SLE
EJ	Antiaminoacyl tRNA synthetase	Antisynthetase syndrome, IIM (Dermatomyositis)
FACTOR B	FACTOR B	Acute Postinfectious glomerulonephritis
FACTOR H	FACTOR H	SLE, RA, atypical Hemolytical Uremic Syndrome, NMOSD
FACTOR I	FACTOR I	SLE, atypical hemolytic uremic syndrome
FACTOR P	FACTOR P	SLE, autoimmune hepatitis
Fibrinogen Type I-S	Fibrinogen Type I-S	SLE
Fibronectin	Fibronectin	SLE
GAD65	Glutamic Acid Decarboxylase 65kDa	Tye 1 Diabetes, Adult-Onset Autoimmune Diabetes
GBM	Glomerula Basement Membrane	Autoimmune vasculitis
Genomic DNA	Genomic DNA	SLE
Gliadin	Gliadin	Celiac disease, RA, JIA
GP2	Glycoprotein 2	IBD
gp210	Glycoprotein 210	PBC
H/K-ATPase	H/K-ATPase	Autoimmune gastritis
Histone	Histone	SLE
Histone H1	Histone H1	SLE
Histone H2A	Histone H2A	SLE
Histone H2B	Histone H2B	SLE
Histone H3	Histone H3	SLE
HSPG	heparan-Sulfate Proteoglycan	SLE, SSc
IA-2	Islet Antigen 2	Adult-Onset Autoimmune diabetes, Type 1 Diabetes
IF	Intrinsic Factor
IFN-gamma	IFN-gamma	SLE; Autoimmune inflammatory responses, Adult-onset immunodeficiency
IL-12/NKSF	Interleukin 12/NKSF	Autoimmune hepatitis type 1, myasthenia gravis
IL-17A	Interleukin 17A	Autoimmune polyendocrine syndrome type I
IL-6	Interleukin 6	SSc
Jo-1	histidyl-tRNA synthetase	IIM, Interstitial Lung Disease
KS	Human Asparaginyl-Transfer RNA Synthetase	IIM, Interstitial Lung Disease
KU (P70/P80)	KU (P70/P80)	Limited SSc, SLE
La/SS-B	Sjögren syndrome antigen B	SLE, CHB, Sjögren´s Syndrome
Laminin	Laminin	Mucous membrane pemphigoid
LC1	liver cytosol 1	Autoimmune hepatitis type 2
LKM 1	Liver kidney microsome type 1	Type 2 Autoimmune hepatitis
LPS	Lipopolysaccharides	Psychiatric disease
Lysozyme	Lysozyme	Renal autoimmune inflammatory responses, IBD
M2	Mitochondrial 2	PBC, Autoimmune hepatitis
MBP	Myelin Basic Protein	Multiple Slerosis, autoimmune encephalomyelitis, RA
MDA5	melanoma differentiation-associated gene 5	IIM (Dermatomyositis)
Mi-2	Mi-2	IIM (dermatomyositis)
Mitochondrion	Mitochondrion	PBC, autoimmune hepatitis, SLE, SSc , IIM, Myocarditis, MCTD, autoimmune hemolytic anemia
MPO	Myeloperoxidase	Autoimmune Vasculitis, SLE
Myosin	Myosin	SLE, Kawasaki disease, Myocarditis
Nrp1	Neuropilin-1	SLE
Nucleolin	Nucleolin	SLE
Nucleosome	Nucleosome	SLE
Nup 62	Nucleoporin p62	PBC, autoimmune myositis-overlap syndrome, SLE
NXP2	nuclear matrix protein 2	Dermatomyositis, other IIM
OGDC-E2	2-oxoglutarate dehydrogenase complex	PBC
P0	ribosomal P0	SLE
P1	ribosomal P1	Autoimmune hepatitis, SLE
P2	ribosomal P2	SLE
PCNA	Proliferating Cell Nuclear Antigen	SLE
PDC-E2	subunit of the pyruvate dehydrogenase complex	PBC
PL-12	alanyl-tRNA synthetase	Adult idiopathic membranous nephropathy
PL-7	threonyl-tRNA synthetase	IIM (Polymyositis, Dermatomyositis)
PM/Scl 100	PM/Scl 100	Polymyositis, SSc, PM/SSc overlap syndromes
PM/Scl-75	PM/Scl-75	Limited SSc, Overlap with myositis, Idiopathic Pulmonary Fibrosis,
PR3	Proteinase 3	Autoimmune vasculitis
Proteoglycan	Proteoglycan	SLE, RA
Prothrombin	Prothrombin	Antiphospholipid syndrome, SLE
Ro/SS-A(52 kDa)	Ro/SS-A(52 kDa)	SLE, Congenital Heart Block, Sjögren´s Syndrome, SSc
Ro/SS-A(60 Kda)	Sjögren syndrome antigen A	SLE, CHB, Sjögren´s Syndrome
SAE1/SAE2	Antismall ubiquitin-like modifier 1-activating enzyme	IIM (Dermatomyositis)
Scl-70	DNA topoisomerase I	Systemic Sclerosis
SLA/LP	Soluble liver antigen/liver-pancreas	Autoimmune hepatitis, PBC
Sm	Smith	SLE, MCTD
Sm/RNP	Sm/RNP	SLE, MCTD
SmD	Smith D	SLE, Myositis, SSc, Sjögren´s Syndrome, RA
SmD1	Smith D1	SLE
SmD2	Smith D2	SLE
SmD3	Smith D3	SLE
SP100	SP100	PBC, autoimmune hepatitis, SLE, MCTD
SRP54	Soluble liver antigen/liver-pancreas	IIM
ssDNA	single strand DNA	SLE, SSc
Tau	Tau	Alzheimer's Disease
Thyroglobulin	Thyroglobulin	Autoimmune Thyroid Disease
TIF1 gamma	TIF1 gamma	IIM (Dermatomyositis)
TLR4	Toll like receptor 4	SLE
TNF-alpha	TNF-alpha
TPO	Thyroid peroxidase	Autoimmune Thyroid Disease
tTG	tissue transglutaminase	Celiac disease, Type 1 iabetes, IBD
U1-snRNP 68/70kDa	U1-snRNP 68/70kDa	SLE, Systemic Sclerosis, Myositis
U1-snRNP A	U1-snRNP A	SLE, SSc, Myositis
U1-snRNP C	U1-snRNP C	SLE, MCTD, SSc
U-snRNP B/B	U-snRNP B/B	SLE
Vimentin	Vimentin	SLE
Vitronectin	Vitronectin	Autoimmune vasculitis
